# Light-controlled phosphorylation in the TrkA-Y785 site by photosensitive UAAs activates the MAPK/ERK signaling pathway

**DOI:** 10.1101/2022.01.24.477628

**Authors:** Shu Zhao, Dong Liu

## Abstract

TrkA is a membrane receptor that upon ligand binding, induces autophosphorylation of tyrosine residues in the intracellular domain, and this process includes sites in the kinase activation loop (Y670, Y674, Y675) and two direct sites involved in downstream signaling pathways (Y490, Y785). At present, researchers cannot fully elucidate the regulatory mechanism of TrkA phosphorylation because TrkA signaling is a highly dynamic process, and a strategy with high temporal and spatial resolution will be beneficial to the mechanism research. Our previous study proposed a design scheme for photosensitive TrkA, which utilizes a new molecular light control technology to target TrkA-Y490 and three kinase domain sites (Y670, Y674, and Y675) through Genetic Code Expansion (GCE) technology combined with site-directed mutagenesis. We chose two light-controllable unnatural amino acids (UAAs) to introduce at the specific phosphorylation sites of the target protein TrkA. We focused on the regulation mechanism of these sites on the MAPK/ERK pathway downstream of TrkA. However, this method has not yet been validated for the TrkA-Y785 site. Therefore, this paper will continue to test the light-controlled method we established earlier in the Y785 site. We aim to improve further the experimental model of light-controlled phosphorylation of TrkA that we have established and finally lay the foundation for the comprehensive analysis of kinase-related pathways.
