## Supplemental Table for "Light-controlled phosphorylation in the TrkA-Y785 site by photosensitive UAAs activates the MAPK/ERK signaling pathway"

### Sheet: figure2
	Y785
-AzF	0.029703
-AzF	0.029703
-AzF	0
-AzF	0
-AzF	0.025
-AzF	0.0173913
-AzF	0
+AzF	0.561102
+AzF	0.748965
+AzF	0.453845
+AzF	0.59214
+AzF	0.454098
+AzF	0.454098
+AzF	0.580429
	Y785
-ONB	0.001
-ONB	0.0012
-ONB	0.0001
-ONB	0.002
-ONB	0.0013
-ONB	0.00132
+ONB	0.374353
+ONB	0.708438
+ONB	0.281196
+ONB	0.208741
+ONB	0.675875
+ONB	0.26912

### Sheet: figure3
treatment(+NGF)	ONB	AzF
-UV	0.0385867	0.12212
-UV	0.10991	0.0508108
-UV	0.1028	0.03
+UV	0.405882	0.0996079
+UV	0.31631	0.0588633
+UV	0.3	0.05
treatment(-NGF)	ONB	AzF
-UV	0.0498148	0.0462332
-UV	0.0442184	0.0487735
-UV	0.0152096	0.127392
+UV	0.0801531	0.0328516
+UV	0.0296172	0.0515082
+UV	0.0370291	0.199669

### Sheet: figure 4
	ONB	AzF
PC12	0	0.0322581
PC12	0.00714286	0.005882
PC12	0	0.010929
PC12	0.00666667	0.0236686
SH-SY5Y	0.079646	0.0935961
SH-SY5Y	0.0705521	0.0942029
SH-SY5Y	0.0671642	0.0769231
SH-SY5Y	0.075	0.0205128

### Sheet: figure5
treatment(+NGF)	ONB	AzF
-UV	0.16	0.0833333
-UV	0.14	0.0001
-UV	0.12	0.001
+UV	0.416667	0.0938
+UV	0.375	0.09375
+UV	0.416	0.0002
